# Paclitaxel Dosing Regimens Drive Differential CD4⁺ T Cell Responses in the Dorsal Root Ganglia and Modulate Neuropathic Pain Severity

**DOI:** 10.64898/2026.06.05.730418

**Authors:** Kenyah G.N. Ferreira, Moriah E. Weese-Myers, Leslie S. Bradford, Diana J. Goode

## Abstract

While chemotherapy is effective in killing cancer cells, its non-specific cytotoxicity harms peripheral neurons, leading to chemotherapy-induced peripheral neuropathy (CIPN). Lacking effective interventions, clinicians often reduce or discontinue treatment. However, these adjustments do not necessarily reverse neuropathy and may jeopardize cancer control. Growing evidence now indicates that chemotherapy not only exerts neurotoxic effects but also modulates immune responses. The degree to which chemotherapy dosing regimens shape CD4^+^ T cell responses in the dorsal root ganglia (DRG), and how these cells influence mechanical hypersensitivity, remains poorly understood. In this study, female mice were administered a single, high dose (sHD) or multiple low doses (mLD) of paclitaxel (PTX). The mLD group, which received the higher cumulative dose, exhibited an earlier T cell response in the DRG and attenuated mechanical hypersensitivity with fewer ATF3^+^ DRG neurons compared to the sHD group. This regimen promoted a focused CD4^+^ T cell response while driving a broad and diversified CD8^+^ T cell expansion. In contrast, the sHD PTX regimen elicited a delayed, polyfunctional CD4^+^ T cell response but generated limited CD8^+^ effector differentiation. To directly assess the contribution of CD4^+^ T cells to CIPN pathogenesis, we administered PTX to mice lacking CD4^+^ T cells. CD4 deficient mice were significantly less hypersensitive than CD4^+^ sufficient mice with a stronger reduction in the sHD group. Although higher cumulative doses are associated with increased CIPN risk, our results suggest that the concentration and frequency of PTX more directly influence DRG immune programming, and that this immune shaping modulates CIPN severity.
