## Supplemental Tables 3 and 4 for "Paclitaxel Dosing Regimens Drive Differential CD4⁺ T Cell Responses in the Dorsal Root Ganglia and Modulate Neuropathic Pain Severity"

### Sheet: 3_Statistics
Figure #	Measurement (Units)	Treatment			ηp2​ (Treatment)	Time (Day)			ηp2​ (Time)	Interaction			ηp2​ (Interaction)	Subject				Effect Size	Note
		dfn, dfd	F	p	Effect Size	dfn, dfd	F	p	Effect Size	dfn, dfd	F	p	Effect Size	dfn, dfd	F	p		Sub-threshold	PTX treatment doesn't provide a steady, uniform shift throughout the whole experiment. Instead, the treatment is highly effective on certain days.
1B	Threshold (g)	1, 37	3.668	0.0632	0.0901938	3.641, 134.7	40.48	<0.0001	0.522489	3.641, 134.7	1.799	0.1387	0.0463728	1, 37	3.668	0.0632			Thus, the importance is in the timing, not the overall average. The impact of the treatment is highly dependent on the specific day of observation.
1D	% ATF3	1, 51	12.1	0.001	0.191759	3, 51	6.958	0.0005	0.290425	3, 51	4.967	0.0042	0.226112	NA				Small Effect
1E	% Nucleated ATF3	1, 51	3.696	0.0601	0.0675735	3, 51	3.771	0.0161	0.181551	3, 51	3.763	0.0162	0.181236	NA				Medium Effect
2A	% CD4 T FoxP3	1, 74	0.1276	0.7219	0.00172136	3, 74	3.348	0.0235	0.119509	3, 74	2.575	0.0603	0.0945243	NA				Large Effect
2B	% CD4 T IL-4	1, 74	0.6199	0.4336	0.00830744	3, 74	3.965	0.0112	0.138483	3, 74	2.449	0.0705	0.0903168	NA
2C	% CD4 T IL-10	1, 74	0.02516	0.8744	0.000339884	3, 74	2.594	0.0591	0.0951554	3, 74	3.463	0.0206	0.123108	NA
2D	% CD4 T LAP	1, 74	0.5105	0.4772	0.00685138	3, 74	6.334	0.0007	0.204318	3, 74	5.078	0.003	0.17072	NA
2E	% CD4 T IL-17A	1, 74	0.6229	0.4326	0.0083473	3, 74	2.159	0.1003	0.0804826	3, 74	2.355	0.0791	0.0871523	NA
2F	% CD4 T IFN-γ	1, 74	0.1065	0.7451	0.00143712	3, 74	2.823	0.0448	0.102693	3, 74	2.896	0.0409	0.10507	NA
3A	% CD8 T IL-10	1, 74	13.89	0.0004	0.158038	3, 74	7.493	0.0002	0.232994	3, 74	15.58	<0.0001	0.387113	NA
3B	% CD8 T LAP	1, 74	3.137	0.0808	0.0406679	3, 74	3.102	0.0319	0.111709	3, 74	10.43	<0.0001	0.297179	NA
3C	% CD8 T FoxP3	1, 74	0.3003	0.5854	0.00404171	3, 74	1.26	0.2947	0.0485986	3, 74	8.585	<0.0001	0.258183	NA
3D	% CD8 T IL-4	1, 74	2.121	0.1496	0.0278635	3, 74	2.491	0.067	0.0917236	3, 74	7.556	0.0002	0.234493	NA
3E	% CD8 T IL-17A	1, 74	8.509	0.0047	0.103128	3, 74	5.357	0.0022	0.178426	3, 74	13.26	<0.0001	0.349622	NA
3F	% CD8 T granzyme A	1, 74	0.255	0.6151	0.00343411	3, 74	2.651	0.0552	0.0970434	3, 74	1.713	0.172	0.0649364	NA
S4A	% CD4 T IL-2	1, 74	0.2755	0.6013	0.00370916	3, 74	1.287	0.2856	0.0495884	3, 74	1.884	0.1399	0.0709587	NA
S4B	% CD8 T IL-2	1, 74	5.339	0.0237	0.0672935	3, 74	4.168	0.009	0.144548	3, 74	9.663	<0.0001	0.281477	NA
4A	% CD3- IL-2	1, 74	5.875	0.0179	0.0735524	3, 74	2.721	0.0507	0.0993513	3, 74	1.042	0.3792	0.0405311	NA
4B	% CD3- granzyme A	1, 74	1.749	0.1902	0.0230894	3, 74	2.552	0.0622	0.0937592	3, 74	1.381	0.2554	0.0530182	NA
5B	% CD4T naïve	1, 6.606	15.0932	0.0034	0.6955	NA			NA	NA			NA	NA
5C	Threshold (g)	1, 20	12.98	0.0018	0.394	4.325, 86.50	14.2	<0.0001	0.415	4.325, 86.50	4.784	0.0012	0.193	20, 120	1.966	0.0136
5D	Threshold (g)	1, 21	4.116	0.0554	0.164	4.022, 84.47	21.49	<0.0001	0.506	4.022, 84.47	6.743	<0.0001	0.243	21, 126	1.972	0.0115
5E	% CD4T sHD D14	1, 6.377	8.84468	0.0115	0.581	NA			NA	NA			NA	NA
5F	% CD4T mLD D14	1, 8.015	3.90063	0.0418	0.3274	NA			NA	NA			NA	NA
5F	% CD8T mLD D14	1, 8.393	3.90063	0.041	0.3174	NA			NA	NA			NA	NA
5F	% DCs mLD D14	1, 8.515	5.6169	0.0434	0.3975	NA			NA	NA			NA	NA
S5	Threshold (g)	1, 23	1.189	0.2869	0.049	4.498, 103.5	9.803	<0.0001	0.299	4.498, 103.5	3.091	0.0152	0.118	23, 138	2.549	0.0004
S6A	Threshold (g)	3, 55	1.292	0.2863	0.066	4.556, 250.6	71.25	<0.0001	0.564	13.67, 250.6	1.926	0.0254	0.095	55, 330	2.529	<0.0001
S6B	% Neutrophils	5, 35	5.182	0.0012	0.425382	NA			NA	NA			NA	NA
6A	% CD3- IFN-γ	3, 20	4.196	0.0186	0.386277	NA			NA	NA			NA	NA
6B	% CD3- granzyme A	3, 20	1.602	0.2203	0.193743	NA			NA	NA			NA	NA
6C	% CD8 T IL-17A	3, 20	11.13	0.0002	0.625398	NA			NA	NA			NA	NA
6D	% CD8 T granzyme A	3, 20	6.625	0.0027	0.498433	NA			NA	NA			NA	NA
7A	% CD3- IL-17A	3, 20	15.35	<0.0001	0.697199	NA			NA	NA			NA	NA
7B	% CD8 T LAP	3, 20	11.96	0.0001	0.64209	NA			NA	NA			NA	NA
7C	% CD3- granzyme A	3, 20	6.634	0.0027	0.498772	NA			NA	NA			NA	NA
7D	% CD8 T granzyme A	3, 20	10.72	0.0002	0.616564	NA			NA	NA			NA	NA
S7A	% CD8 T FoxP3	3, 20	8.893	0.0006	0.571542	NA			NA	NA			NA	NA
S7B	% CD8 T LAP	3, 20	10.16	0.0003	0.603803	NA			NA	NA			NA	NA
S7C	% CD8 T IL-4	3, 20	4.171	0.019	0.384861	NA			NA	NA			NA	NA
S7D	% CD8 IL-10	3, 20	2.766	0.0686	0.293236	NA			NA	NA			NA	NA

### Sheet: 4_Raw Data
Fig 1B	von Frey (threshold, grams) sHD																				Mean	SEM	Upper limit	Lower limit		von Frey (threshold, grams) mLD																			Mean	SEM	Upper limit	Lower limit
0	4	4	4	4	3.31	2.78	4	4	2.61	2.78	3.75	2.51	3.31	4	2.51	3.655	3.265	3.655	3.655	2.695	3.4255	0.129091	3.69569	3.15531		4	2.51	4	4	2.51	4	2.78	2.61	2.51	2.78	4	2.51	4	4	3.39	2.86	3.39	4	3.66	3.34263	0.15042	3.65865	3.02661
3	1.1	1.41	2.61	2.51	0.8	1.41	1.1	1.1	0.61	2.11	1.82	1.41	1.41	1.82	1.41	2.51	1.82	1.82	2.51	1.82	1.6555	0.130742	1.92915	1.38185		2.61	2.51	4	1.41	0.8	1.64	0.87	1.22	1.97	2.51	3.31	2.51	2.78	2.78	2.78	1.97	3.31	2.78	1.97	2.30158	0.195683	2.71269	1.89046
7	1.1	0.87	1.63	0.8	1.41	0.8	1.11	0.61	0.8	0.87	1.41	0.87	1.1	2.11	1.11	1.05	0.74	1.05	1.97	2.51	1.196	0.113061	1.43264	0.95936		1.41	1.05	2.61	1.41	0.16	0.8	0.87	0.8	1.41	1.41	0.87	0.8	1.41	0.8	3.31	1.82	4	1.97	2.22	1.53316	0.218791	1.99282	1.07349
14	2.51	1.41	2.61	1.82	0.87	0.23	0.23	0.8	0.87	1.41	1.41	1.63	2.61	1.82	1.63	0.87	1.64	3.2	0.74	0.8	1.4555	0.18203	1.83649	1.07451		1.41	2.61	4	3.75	1.22	1.1	1.1	0.8	2.61	3.31	1.41	1.41	3.31	1.41	2.51	2.51	2.49	1.97	1.1	2.10684	0.2272	2.58417	1.62951
21	4	2.61	4	4	2.61	1.82	1.63	1.63	1.41	1.81	1.31	1.1	1.82	1.31	2.51	1.31	1.31	1.1	0.87	1.82	1.999	0.221007	2.46157	1.53643		2.51	4	4	4	1.41	1.82	1.41	1.63	1.97	2.78	1.82	1.97	2.61	1.31	0.87	1.97	2.22	1.64	2.61	2.23947	0.211889	2.68464	1.79431
28	4	4	2.51	4	3.31	4	2.09	4	2.09	1.97	2.51	2.61	2.51	2.51	3.75	4	2.51	2.09	1.1	2.22	2.889	0.202149	3.3121	2.4659		4	4	4	2.51	2.61	1.97	4	1.63	4	2.51	1.97	2.51	4	2.78	1.1	2.78	1.97	3.75	2.51	2.87368	0.217228	3.33006	2.41731
											95% CI																									95% CI
Fig 1D	ATF3 sHD								Mean	SEM	Upper limit	Lower limit														ATF3 mLD								Mean	SEM	Upper limit	Lower limit
0	6.09098	2.90179	1.36144	10.3403	1.69348	1.98511	0.93622	5.26316	3.82156	1.14055	6.51852	1.1246														6.09098	2.90179	1.36144	10.3403	1.69348	1.98511	0.93622	5.26316	3.82156	1.14055	6.51852	1.1246
3	49.8339	0.172117	19.8842	0.435161	38.9462	0	0.0961538		15.624	7.99862	35.1959	-3.94797														4.05405	17.7198	23.2051	35.4757	4.63347	41.3223	2.69461		18.4436	5.94125	32.9813	3.90587
7	19.2509	42.8571	10.9589	42.4528	46.8116	22.6562	38.0623	23.0769	30.7659	4.71184	41.9076	19.6241														2.6149	17.8571	7.49004	14.1463	6.52791	0	0.814111	1.30719	6.3447	2.33329	11.8621	0.827347
14	56.873	54.994	63.5762	40.3433	52.6316	68.4436	0.656077	13.2353	43.8441	8.63976	64.2739	23.4144														10.9037	1.51246	26.0355	23.1952	1.48883				12.6271	5.20594	27.0811	-1.82688
											95% CI																									95% CI
Fig 1E	Nucleated ATF3 sHD								Mean	SEM	Upper limit	Lower limit														Nucleated ATF3 mLD								Mean	SEM	Upper limit	Lower limit
0	0.154202	0.0558036	0.131752	0.30541	0.042337	0.0620347	0.292569	0.219298	0.157926	0.0371605	6.51852	1.1246														0.154202	0.0558036	0.131752	0.30541	0.042337	0.0620347	0.292569	0.219298	0.157926	0.0371605	6.51852	1.1246
3	0.332226	0.172117	0.19305	0.0870322	0.45819	0	0		0.177516	0.064401	35.1959	-3.94797														0.675676	0.274725	0.641026	2.14241	0.484094	0.929752	0.0998004		0.74964	0.253915	32.9813	3.90587
7	0.845751	1.63785	0.342466	0.471698	2.17391	0.334821	2.16263	0.961538	1.11633	0.274108	41.9076	19.6241														2.29794	0.0965251	0.0796813	0.097561	0	0	0	0	0.321463	0.282811	11.8621	0.827347
14	1.10178	3.73045	4.30464	0.858369	0.902256	4.84069	0	0.383632	2.01523	0.685321	64.2739	23.4144														0	0	0.887574	1.06952	0.372208				0.46586	0.221931	27.0811	-1.82688
																95% CI																											95% CI
Fig 2A	CD4T FoxP3 sHD													Mean	SEM	Upper limit	Lower limit									CD4T FoxP3 mLD															Mean	SEM	Upper limit	Lower limit
0	0.3	0.34	0.37	0.46	0.18	0.17	0.41	0.25	0.49					0.33	0.0383695	0.41848	0.24152									0.3	0.34	0.37	0.46	0.18	0.17	0.41	0.25	0.49							0.33	0.0383695	0.41848	0.24152
3	0.41	0.16	0.24	0.19	0.19	0.13	0.63	0.68	0.062					0.299111	0.0743805	0.470633	0.127589									0.92	0.78	1.14	0.37	0.42	0.29	0.27	0.63	0.33							0.572222	0.10432	0.812785	0.331659
7	0.4	0.66	0.51	0.47	0.46	0.38	0.067	0.26	0.19					0.377444	0.0599317	0.515647	0.239242									0.084	0.51	0.54	0.6	0.28	0.27	0.066	0.16	0.21							0.302222	0.0668817	0.456452	0.147993
14	0.97	0.47	0.75	0.65	0.32	0.44	0.15	0.71	0.55	1.56	1.01	1.01	1.43	0.770769	0.115122	1.0216	0.519939									0.091	0.11	0.14	0.49	0.5	0.41	0.4	0.29	1.32	2.33	0.066	0.16	0.21	0.29	0.09	0.4598	0.15597	0.794322	0.125278
																95% CI																											95% CI
Fig 2B	CD4T IL-4 sHD													Mean	SEM	Upper limit	Lower limit									CD4T IL-4 mLD															Mean	SEM	Upper limit	Lower limit
0	0.35	0.36	0.39	0.47	0.21	0.19	0.47	0.27	0.53					0.36	0.0397213	0.451597	0.268403									0.35	0.36	0.39	0.47	0.21	0.19	0.47	0.27	0.53							0.36	0.0397213	0.451597	0.268403
3	0.43	0.18	0.26	0.18	0.19	0.13	0.92	0.97	0.12					0.375556	0.111966	0.63375	0.117361									0.96	0.87	1.38	0.3	0.37	0.22	0.43	0.99	0.58							0.677778	0.130446	0.978586	0.37697
7	0.6	0.99	0.77	0.52	0.53	0.42	0.14	0.27	0.21					0.494444	0.0910603	0.70443	0.284459									0.14	0.5	0.53	0.44	0.18	0.2	0.17	0.11	0.3							0.285556	0.0544699	0.411163	0.159948
14	1.36	0.82	0.84	0.69	0.38	0.59	0.23	0.78	0.61	1.01	1.37	1.27	1.85	0.907692	0.125352	1.18081	0.634575									0.38	1.38	2.62	0.11	0.12	0.19	0.12	0.15	0.43	0.53	0.56	0.46	0.43	0.33	0.18	0.532667	0.170069	0.897427	0.167906
																95% CI																											95% CI
Fig 2C	CD4T IL-10 sHD													Mean	SEM	Upper limit	Lower limit									CD4T IL-10 mLD															Mean	SEM	Upper limit	Lower limit
0	0.34	0.37	0.4	0.56	0.33	0.58	0.6	0.24	0.33					0.416667	0.0433654	0.516667	0.316666									0.34	0.37	0.4	0.56	0.33	0.58	0.6	0.24	0.33							0.416667	0.0433654	0.516667	0.316666
3	0.45	0.22	0.28	0.32	0.34	0.26	1.32	1.3	0.082					0.508	0.155074	0.865601	0.150399									1.34	1.11	2.01	0.8	1.07	0.73	0.41	1	0.58							1.00556	0.157666	1.36913	0.641977
7	0.73	1.33	0.96	0.58	0.61	0.52	0.019	0.44	0.39					0.619889	0.12304	0.90362	0.336158									0.039	0.48	0.52	0.9	0.37	0.32	0.16	0.13	0.22							0.348778	0.0872184	0.549904	0.147652
14	1.42	0.92	0.3	0.94	0.72	0.7	0.032	1.18	1.62	1.01	0.8	0.44	0.66	0.826308	0.120781	1.08947	0.563149									0.14	1.37	2.55	0.059	0.18	0.26	0.13	0.16	0.16	0.54	0.56	0.47	0.41	0.4	0.21	0.5066	0.167889	0.866687	0.146513
																95% CI																											95% CI
Fig 2D	CD4T LAP F sHD													Mean	SEM	Upper limit	Lower limit									CD4T LAP mLD															Mean	SEM	Upper limit	Lower limit
0	0.27	0.27	0.29	0.34	0.17	0.15	0.45	0.28	0.51					0.303333	0.0390512	0.393386	0.213281									0.27	0.27	0.29	0.34	0.17	0.15	0.45	0.28	0.51							0.303333	0.0390512	0.393386	0.213281
3	0.29	0.11	0.18	0.11	0.11	0.082	0.66	0.61	0.092					0.249333	0.0760285	0.424655	0.0740113									0.93	0.83	1.3	0.23	0.25	0.17	0.36	0.8	0.42							0.587778	0.130424	0.888537	0.287019
7	0.51	0.85	0.6	0.33	0.36	0.32	0.073	0.2	0.15					0.377	0.0809808	0.563742	0.190258									0.061	0.36	0.42	0.2	0.11	0.14	0.08	0.083	0.17							0.180444	0.0425846	0.278645	0.0822442
14	1.16	0.9	0.79	0.66	0.34	0.6	0.22	0.57	0.52	1.37	0.85	0.92	1.25	0.780769	0.0953432	0.988504	0.573034									0.25	0.98	1.53	0.071	0.083	0.12	0.1	0.13	0.71	0.45	0.56	0.47	0.41	0.31	0.13	0.420267	0.104423	0.644231	0.196302
																95% CI																											95% CI
Fig 2E	CD4T IL-17A sHD													Mean	SEM	Upper limit	Lower limit									CD4T IL-17A mLD															Mean	SEM	Upper limit	Lower limit
0	0.31	0.33	0.36	0.44	0.31	0.21	0.52	0.32	0.64					0.382222	0.0434542	0.482428	0.282017									0.31	0.33	0.36	0.44	0.31	0.21	0.52	0.32	0.64							0.382222	0.0434542	0.482428	0.282017
3	0.23	0.11	0.17	0.29	0.34	0.21	1.09	1.26	0.05					0.416667	0.146884	0.755382	0.0779508									1.18	0.9	1.46	0.71	0.95	0.58	0.36	0.89	0.55							0.842222	0.112864	1.10249	0.581957
7	0.4	0.74	0.67	0.45	0.47	0.41	0.02	0.36	0.33					0.427778	0.0687139	0.586232	0.269323									0.021	0.49	0.56	0.67	0.3	0.28	0.15	0.12	0.18							0.307889	0.0733694	0.477079	0.138699
14	1.22	0.92	0.63	0.5	0.22	0.4	0.18	0.65	0.48	0.52	0.034	0.39	0.34	0.498769	0.0869953	0.688316	0.309223									0.018	1.18	2.09	0.058	0.13	0.16	0.13	0.15	0.18	0.42	0.45	0.39	0.38	0.24	0.16	0.409067	0.140188	0.70974	0.108394
																95% CI																											95% CI
Fig 2F	CD4T IFN-γ sHD													Mean	SEM	Upper limit	Lower limit									CD4T IFN-γ F mLD															Mean	SEM	Upper limit	Lower limit
0	0.22	0.15	0.15	0.21	0.073	0.099	0.31	0.19	0.44					0.204667	0.0375341	0.29122	0.118113									0.22	0.15	0.15	0.21	0.073	0.099	0.31	0.19	0.44							0.204667	0.0375341	0.29122	0.118113
3	0.19	0.074	0.098	0.15	0.13	0.1	0.38	0.49	0.089					0.189	0.0488069	0.301549	0.0764511									0.44	0.37	0.68	0.28	0.34	0.19	0.36	0.9	0.53							0.454444	0.0731078	0.623031	0.285858
7	0.26	0.44	0.39	0.3	0.35	0.33	0.19	0.19	0.11					0.284444	0.0355165	0.366346	0.202543									0.18	0.53	0.54	0.41	0.15	0.15	0.088	0.057	0.22							0.258333	0.062	0.401306	0.115361
14	0.37	0.27	0.51	0.42	0.15	0.23	0.14	0.4	0.25	1.35	1.45	0.4	0.49	0.494615	0.116259	0.747922	0.241309									0.071	0.085	0.49	0.36	0.3	0.27	0.27	0.35	0.65	1.06	0.14	0.088	0.11	0.17	0.053	0.2978	0.0699403	0.447807	0.147793
																95% CI																											95% CI
Fig 3A	CD8T IL-10 F sHD													Mean	SEM	Upper limit	Lower limit									CD8T IL-10 mLD															Mean	SEM	Upper limit	Lower limit
0	0.11	0.28	0.35	0.12	0.091	0.13	0.44	0.38	0.35					0.275556	0.0383011	0.363878	0.187233									0.11	0.29	0.36	0.19	0.15	0.21	0.44	0.38	0.35							0.275556	0.0383011	0.363878	0.187233
3	0.21	0.14	0.31	0.22	0.23	0.22	0.2	0.12	0.18					0.235556	0.0178038	0.276611	0.1945									1.18	0.82	0.99	0.65	0.5	0.54	0.29	0.41	0.35							0.636667	0.101078	0.869752	0.403581
7	0.02	0.047	0.052	0.041	0.06	0.058	0.059	0.27	0.39					0.401778	0.125019	0.690073	0.113483									0.38	0.5	0.17	0.12	0.45	0.3	0.48	0.44	0.58							0.38	0.0515051	0.498771	0.261229
14	0.73	0.77	0.61	0.35	0.27	0.48	0.29	0.16	0.24	0.06	0.045	0.49	0.44	0.399615	0.0636055	0.5382	0.261031									0.38	0.47	0.035	0.038	0.17	0.19	0.27	0.15	0.062	0.084	0.11	0.55	0.35	0.22	0.055	0.208933	0.0421447	0.299325	0.118542
																95% CI																											95% CI
Fig 3B	CD8T LAP sHD													Mean	SEM	Upper limit	Lower limit									CD8T LAP mLD															Mean	SEM	Upper limit	Lower limit
0	0.1	0.25	0.26	0.083	0.072	0.14	0.35	0.31	0.31					0.208333	0.0364859	0.29247	0.124197									0.1	0.25	0.26	0.083	0.072	0.14	0.35	0.31	0.31							0.208333	0.0364859	0.29247	0.124197
3	0.18	0.11	0.26	0.23	0.24	0.22	0.05	0.051	0.08					0.157889	0.0284168	0.223418	0.0923597									1.05	0.96	1.22	0.61	0.47	0.45	0.34	0.63	0.37							0.677778	0.106911	0.924315	0.431241
7	0.032	0.053	0.063	0.39	0.87	1.01	0.094	0.22	0.31					0.338	0.121452	0.618069	0.0579312									0.32	0.4	0.16	0.017	0.39	0.27	0.41	0.39	0.52							0.319667	0.0505811	0.436307	0.203027
14	0.71	0.76	0.59	0.35	0.28	0.49	0.17	0.16	0.24	0.21	0.5	0.41	0.35	0.401538	0.0549807	0.521331	0.281746									0.31	0.44	0.37	0.027	0.18	0.2	0.27	0.068	0.042	0.056	0.23	0.5	0.32	0.2	0.079	0.219467	0.0384961	0.302033	0.136901
																95% CI																											95% CI
Fig 3C	CD8T FoxP3 sHD													Mean	SEM	Upper limit	Lower limit									CD8T FoxP3 mLD															Mean	SEM	Upper limit	Lower limit
0	0.1	0.27	0.31	0.058	0.059	0.1	0.4	0.34	0.35					0.220778	0.0464369	0.327861	0.113694									0.1	0.27	0.31	0.058	0.059	0.1	0.4	0.34	0.35							0.220778	0.0464369	0.327861	0.113694
3	0.2	0.13	0.29	0.2	0.2	0.18	0.043	0.044	0.044					0.147889	0.0294111	0.215711	0.0800668									0.8	0.78	0.93	0.52	0.39	0.39	0.26	0.53	0.27							0.541111	0.0811454	0.728233	0.35399
7	0.019	0.031	0.041	0.42	0.91	1.06	0.097	0.16	0.24					0.330889	0.131145	0.633309	0.0284685									0.11	0.19	0.059	0.026	0.44	0.29	0.37	0.31	0.38							0.241667	0.0502538	0.357552	0.125781
14	0.49	0.58	0.59	0.34	0.26	0.36	0.13	0.18	0.22	0.24	0.77	0.31	0.25	0.363077	0.0525306	0.477531	0.248623									0.17	0.27	0.017	0.031	0.17	0.17	0.24	0.097	0.051	0.068	0.2	0.34	0.22	0.18	0.051	0.151667	0.024789	0.204834	0.0984997
																95% CI																											95% CI
Fig 3D	CD8T IL-4 sHD													Mean	SEM	Upper limit	Lower limit									CD8T IL-4 mLD															Mean	SEM	Upper limit	Lower limit
0	0.077	0.16	0.18	0.063	0.06	0.11	0.31	0.25	0.21					0.157778	0.0294046	0.225585	0.0899706									0.077	0.16	0.18	0.063	0.06	0.11	0.31	0.25	0.21							0.157778	0.0294046	0.225585	0.0899706
3	0.13	0.093	0.21	0.19	0.2	0.18	0.03	0.035	0.03					0.122	0.0256087	0.181054	0.0629462									0.49	0.42	0.61	0.42	0.32	0.27	0.33	0.61	0.34							0.423333	0.0414997	0.519032	0.327635
7	0.013	0.032	0.038	0.33	0.74	0.84	0.053	0.14	0.19					0.264	0.105144	0.506463	0.021537									0.28	0.32	0.18	0.087	0.44	0.28	0.37	0.32	0.34							0.290778	0.0347018	0.3708	0.210755
14	0.5	0.48	0.51	0.3	0.19	0.28	0.16	0.12	0.16	0.066	0.49	0.28	0.28	0.293538	0.043243	0.387757	0.19932									0.28	0.35	0.18	0.029	0.13	0.14	0.21	0.095	0.033	0.048	0.094	0.3	0.22	0.16	0.05	0.1546	0.0261841	0.210759	0.0984407
																95% CI																											95% CI
Fig 3E	CD8T IL-17A sHD													Mean	SEM	Upper limit	Lower limit									CD8T IL-17A mLD															Mean	SEM	Upper limit	Lower limit
0	0.11	0.3	0.38	0.21	0.16	0.24	0.47	0.4	0.38					0.294444	0.040624	0.388124	0.200765									0.12	0.3	0.39	0.21	0.16	0.24	0.48	0.4	0.38							0.297778	0.0409192	0.392138	0.203418
3	0.22	0.17	0.31	0.24	0.25	0.24	0.29	0.29	0					0.223333	0.0312694	0.295441	0.151226									1.21	0.83	1	0.68	0.52	0.56	0.3	0.42	0.35							0.652222	0.102724	0.889104	0.415341
7	0.072	0.13	0.19	0.12	0.48	0.57	0.013	0.27	0.41					0.256111	0.0655126	0.407183	0.105039									0.39	0.5	0.18	0.00619	0.46	0.3	0.48	0.44	0.58							0.370688	0.0600756	0.509222	0.232153
14	0.75	0.78	0.65	0.37	0.3	0.53	0.36	0.18	0.26	0.19	0.021	0.53	0.47	0.414692	0.0637269	0.553541	0.275843									0.38	0.5	0.22	0.044	0.19	0.21	0.29	0.0057	0.073	0.093	0.035	0.58	0.37	0.23	0.11	0.222047	0.0448808	0.318306	0.125787
																95% CI																											95% CI
Fig 3F	CD8T Granzyme A sHD													Mean	SEM	Upper limit	Lower limit									CD8T Granzyme mLD															Mean	SEM	Upper limit	Lower limit
0	0.0045	0.003	0.0037	0.03	0.019	0.065	0.0045	0.0033	0.0042					0.0152444	0.00695839	0.0312905	-0.000801633									0.0045	0.003	0.0037	0.03	0.019	0.065	0.0045	0.0033	0.0042							0.0152444	0.00695839	0.0312905	-0.000801633
3	0.2	0.14	0.29	0.00197	0.00191	0.00177	0.014	0.13	0.019					0.0887389	0.0354135	0.170403	0.00707521									0.021	0.014	0.0047	0.016	0.01	0.011	0.36	0.63	0.38							0.160744	0.078128	0.340908	-0.0194191
7	0.035	0.027	0.016	0.00336	0.00561	0.00202	0.065	0.00562	0.00456					0.0182411	0.00701148	0.0344096	0.00207262									0.4	0.51	0.2	0.12	0.027	0.011	0.00676	0.00285	0.00543							0.14256	0.0637403	0.289545	-0.00442531
14	0.72	0.76	0.022	0.014	0.0093	0.024	0.37	0.12	0.022	0.039	0.8	0.0084	0.015	0.2249	0.0889181	0.418636	0.0311641									0.39	0.49	0.36	0.017	0.047	0.053	0.048	0.0082	0.0006	0.0008	0.042	0.0049	0.003	0.0078	0.048	0.101353	0.0425135	0.192536	0.0101709
																95% CI																											95% CI
S4A Fig	CD4T IL-2 sHD													Mean	SEM	Upper limit	Lower limit									CD8T IL-2 mLD															Mean	SEM	Upper limit	Lower limit
0	0.39	0.41	0.43	2.5	1.41	1.07	0.44	0.32	0.22					0.798889	0.24968	1.37465	0.223126									0.39	0.41	0.43	2.5	1.41	1.07	0.44	0.32	0.22							0.798889	0.24968	1.37465	0.223126
3	0.41	0.15	0.22	0.32	0.37	0.24	1.08	1.15	0.18					0.457778	0.127538	0.751882	0.163674									1.31	1.05	1.75	0.85	1.15	0.72	0.45	1.05	0.64							0.996667	0.130117	1.29672	0.696615
7	0.65	1.06	0.76	0.59	0.58	0.47	0.17	0.43	0.38					0.565556	0.0840488	0.759372	0.371739									0.19	0.5	0.57	0.86	0.41	0.36	0.18	0.15	0.29							0.39	0.0762306	0.565788	0.214212
14	1.47	1.16	0.75	0.69	0.34	0.57	0.33	0.93	0.63	1.18	0.68	0.46	0.36	0.734615	0.0992511	0.950865	0.518366									0.15	0.18	0.82	0.48	0.55	0.46	0.4	0.5	1.4	2.5	0.16	0.18	0.23	0.29	0.25	0.57	0.161478	0.916336	0.223664
																95% CI																											95% CI
S4B Fig	CD8T IL-2 sHD													Mean	SEM	Upper limit	Lower limit									CD8T IL-2 mLD															Mean	SEM	Upper limit	Lower limit
0	0.11	0.28	0.32	0.19	0.14	0.22	0.44	0.37	0.37					0.271111	0.0378023	0.358283	0.183939									0.11	0.28	0.32	0.19	0.14	0.22	0.44	0.37	0.37							0.271111	0.0378023	0.358283	0.183939
3	0.19	0.12	0.27	0.23	0.24	0.23	0.29	0.29	0.34					0.244444	0.021351	0.29368	0.195209									1.46	1.05	1.26	0.76	0.55	0.56	0.38	0.66	0.39							0.785556	0.128756	1.08247	0.488644
7	0.07	0.13	0.18	0.34	0.78	0.88	0.28	0.26	0.36					0.364444	0.0937507	0.580634	0.148255									0.4	0.52	0.2	0.19	0.45	0.3	0.47	0.4	0.52							0.383333	0.0421307	0.480487	0.28618
14	0.72	0.76	0.52	0.34	0.25	0.44	0.39	0.18	0.24	0.2	0.61	0.46	0.4	0.423846	0.0524103	0.538038	0.309654									0.39	0.5	0.37	0.038	0.17	0.19	0.26	0.32	0.063	0.079	0.79	0.47	0.28	0.19	0.091	0.280067	0.0524121	0.392479	0.167654
																95% CI																											95% CI
4A Fig	CD3- IL-2 sHD													Mean	SEM	Upper limit	Lower limit									CD3- IL-2 mLD															Mean	SEM	Upper limit	Lower limit
0	2.86	2.4	1.86	1.88	1.38	4.09	1.92	2.83	2.84					2.45111	0.270172	3.07413	1.82809									2.86	2.4	1.86	1.88	1.38	4.09	1.92	2.83	2.84							2.45111	0.270172	3.07413	1.82809
3	2.6	4.11	3.2	3.47	3.82	2.52	6.11	6.45	45.9					8.68667	4.67484	19.4669	-2.09353									3.34	4.13	2.53	3.26	2.51	2.02	58.4	44	60.1							20.0322	8.66232	40.0076	0.0568664
7	10.2	7.48	5.08	3.54	4.09	3.05	54.3	4.09	3.11					10.5489	5.52487	23.2893	-2.19147									92.4	84.4	94.2	61.3	4.49	4.23	3.68	2.42	2.01							38.7922	14.3423	71.8655	5.71893
14	6.97	9.93	1.07	1.32	0.46	0.65	64.2	4.29	2.79	4.02	47.4	1.64	1.51	11.25	5.61655	23.4874	-0.987404									83.7	71.8	73.1	1.47	1.24	1.34	1.05	29.2	2.93	2.79	49.4	1.19	0.68	0.024	0.015	21.3286	8.1646	38.8399	3.81727
																95% CI																											95% CI
4B Fig	CD3- Granzyme sHD													Mean	SEM	Upper limit	Lower limit									CD3- Granzyme A mLD															Mean	SEM	Upper limit	Lower limit
0	0.2	0.18	0.14	1.59	1.58	5.86	0.16	0.078	0.092					1.09778	0.630809	2.55243	-0.356869									0.2	0.18	0.14	1.59	1.58	5.86	0.16	0.078	0.092							1.09778	0.630809	2.55243	-0.356869
3	84.2	92.1	76.4	0.12	0.21	0.1	0.71	7.49	8.56					29.9878	13.6654	61.5003	-1.52475									0.21	0.14	0.12	0.12	0.22	0.099	79.5	70.1	80.1							25.6232	12.7701	55.0712	-3.82473
7	19.5	8	2.91	0.19	0.22	0.11	0.53	0.45	0.22					3.57	2.16872	8.57109	-1.43109									94	91.6	94.4	41.4	1.61	0.96	0.19	0.14	0.12							36.0467	14.982	70.5953	1.49805
14	41.1	33.3	0.17	0.3	0.099	0.073	46.7	38.4	2.41	1.72	1.1	0.5	1.18	12.8502	5.26153	24.314	1.38626									93.5	90.5	77.5	1.05	0.1	0.18	0.29	0.37	0.13	0.13	0.64	0.069	0.055	0.053	0.7	17.6845	9.32226	37.6787	-2.30979
									95% CI
5B Fig	Naïve Mice - CD4T						Mean	SEM	Upper limit	Lower limit
LTF.2	0.044	0.058	0.034	0.032	0.04	0.011	0.0365	0.00634429	0.0528085	0.0201915
GK1.5	0.016	0.0012	0.0088	0.012	0.017	0.00435	0.0099	0.00257669	0.0165236	0.00327641
Fold Change (Ave LTF.2 /GK1.5)	2.3125	30.5785	4.2286	3.0833	2.1765	8.4091	8.46475
													95% CI																											95% CI
Fig 5C	von Frey (threshold, grams) sHD + LTF.2										Mean	SEM	Upper limit	Lower limit												von Frey (threshold, grams) sHD + GK1.5												Mean	SEM	Upper limit	Lower limit
-5	3.31	2.51	4	2.51	4	2.78	4	3.75	4	2.51	3.337	0.218368	3.83098	2.84302												3.75	3.2	3.31	3.31	2.78	3.2	2.51	3.31	3.31	4	2.61	2.61	3.15833	0.132538	3.45005	2.86662
0	4	4	4	4	4	2.78	2.61	3.75	3.31	3.31	3.576	0.171187	3.96325	3.18875												4	4	2.93	4	4	3.75	3.75	4	2.78	2.51	3.31	4	3.58583	0.160399	3.93887	3.2328
3	2.78	2.11	2.11	4	2.51	1.82	3.2	3.75	1.31	2.61	2.62	0.267328	3.22474	2.01526												4	3.31	2.78	2.61	4	2.78	2.78	3.31	3.2	1.63	2.78	2.11	2.94083	0.198572	3.37789	2.50378
7	1.47	2.51	1.11	1.63	0.8	1.97	1.11	1.97	2.11	1.11	1.579	0.174346	1.9734	1.1846												3.75	1.82	1.82	2.51	3.75	2.93	3.2	4	2.51	3.2	4	2.51	3	0.225546	3.49642	2.50358
14	2.11	1.82	1.41	1.41	1.22	1.27	1.11	2.78	1.41	0.43	1.497	0.199037	1.94725	1.04675												2.51	2.51	2.51	2.78	2.11	2.61	2.78	3.31	1.64	1.97	2.51	3.75	2.5825	0.162341	2.93981	2.22519
21	1.64	1.11	1.41	0.88	1.22	1.82	1.05	2.11	3.31	2.22	1.677	0.23096	2.19947	1.15453												4	1.82	4	2.78	4	4	2.51	4	1.82	0.87	2.09	2.51	2.86667	0.319387	3.56963	2.1637
28	2.93	1.97	3.75	2.51	2.51	2.11	2.61	1.41	4	2.78	2.658	0.246296	3.21516	2.10084												4	1.97	4	2.61	3.31	4	4	1.97	2.09	1.11	2.09	2.09	2.77	0.298882	3.42783	2.11217
													95% CI																												95% CI
Fig 5D	von Frey (threshold, grams) mLD + LTF.2										Mean	SEM	Upper limit	Lower limit												von Frey (threshold, grams) mLD + GK1.5													Mean	SEM	Upper limit	Lower limit
-5	2.51	4	2.51	3.2	4	4	4	2.51	2.78	2.09	3.16	0.244513	3.71313	2.60687												2.78	4	4	4	4	2.51	2.51	2.78	3.75	2.93	2.78	3.31	4	3.33462	0.176019	3.71813	2.9511
0	4	4	4	4	4	2.78	3.31	3.31	3.75	3.75	3.69	0.133525	3.99205	3.38795												2.93	4	4	4	4	2.51	3.2	4	4	2.51	3.31	4	3.31	3.52077	0.16392	3.87792	3.16362
3	3.31	2.51	2.78	2.78	1.97	1.82	3.75	3.31	2.51	2.11	2.685	0.199579	3.13648	2.23352												1.82	4	4	4	4	3.31	3.31	3.31	3.2	2.78	3.2	2.61	3.2	3.28769	0.177685	3.67483	2.90055
7	0.87	2.61	1.62	1.82	2.78	1.31	1.11	1.05	1.97	0.72	1.586	0.224357	2.09353	1.07847												2.11	3.2	3.31	1.97	1.97	1.82	2.51	2.61	2.78	3.31	1.97	4	1.11	2.51308	0.219701	2.99176	2.03439
14	0.87	1.64	1.1	1.63	1.05	2.49	1.05	2.61	2.11	0.38	1.493	0.231819	2.01741	0.968589												3.31	2.51	2.51	2.78	4	1.41	2.78	1.82	4	4	2.93	2.78	1.82	2.81923	0.234992	3.33123	2.30723
21	2.78	2.78	1.97	1.82	1.82	1.31	2.22	2.11	2.51	1.63	2.095	0.15369	2.44267	1.74733												2.61	2.78	1.82	2.51	2.61	2.78	1.64	1.82	1.82	1.41	1.82	1.41	0.8	1.98692	0.171985	2.36165	1.6122
28	2.22	3.31	2.61	2.78	2.61	4	1.64	4	4	2.11	2.928	0.271763	3.54277	2.31323												2.61	2.22	1.97	1.82	2.51	1.82	2.22	2.61	2.11	1.82	2.22	4	0.87	2.21538	0.195027	2.64031	1.79046
											95% CI
5E Fig	sHD D14								Mean	SEM	Upper limit	Lower limit
CD4T	LTF.2	0.029	0.056	0.019	0.045	0.00319	0.029	0.014	0.0278843	0.00634429	0.0528085	0.0201915
	GK1.5	0.00633	0.00957	0.00978	0.00401	0.0036	0.01		0.0099	0.00257669	0.0165236	0.00327641
	Fold Change (Ave LTF.2 /GK1.5)	4.4051	2.91372	2.85115	6.95369	7.74563	2.78843		4.60962
										95% CI
5F Fig	mLD D14							Mean	SEM	Upper limit	Lower limit
CD4T	LTF.2	0.026	0.017	0.016	0.014	0.068	0.041	0.0303333	0.00840635	0.0523532	0.00831352
	GK1.5	0.00286	0.00743	0.00276	0.00355	0.014	0.034	0.0107833	0.00496081	0.0235355	-0.00196883
	Fold Change (Ave LTF.2 /GK1.5)	10.6061	4.08255	10.9903	8.5446	2.16667	0.892157	6.21373
CD8T	LTF.2	0.00796	0.026	0.013	0.017	0.02	0.00677	0.0151217	0.00300669	0.0228506	0.00739272
	GK1.5	0.0048	0.015	0.01	0.0047	0.0032	0.011	0.00811667	0.0018805	0.0129506	0.00328269
	Fold Change (Ave LTF.2 /GK1.5)	3.15035	1.00811	1.51217	3.21738	4.72552	1.3747	2.49804
DCs	LTF.2	1.05	2.01	1.15	1.57	1.13	0.86	1.295	0.171693	1.73635	0.85365
	GK1.5	0.66	1.03	0.51	1.23	0.79	0.65	0.811667	0.110043	1.09454	0.528792
	Fold Change (Ave LTF.2 /GK1.5)	1.96212	1.25728	2.53922	1.05285	1.63924	1.99231	1.7405
																							95% CI
S6A Fig	von Frey (threshold, grams) Day 3																				Mean	SEM	Upper limit	Lower limit
sHD	1.1	1.41	2.61	2.51	0.8	1.41	1.1	1.1	0.61	2.11	1.82	1.41	1.41	1.82	1.41	2.51	1.82	1.82	2.51	1.82	1.6555	0.130742	1.92915	1.38185
sHD + LTF.2	2.78	2.11	2.11	4	2.51	1.82	3.2	3.75	1.31	2.61											2.685	0.199579	3.13648	2.23352
													95% CI
S6B Fig	Neutrophils										Mean	SEM	Upper limit	Lower limit
Naïve	0.174	0.115	0.111	0.062	0.054	0.0045					0.08675	0.024117	0.148745	0.0247553
LTF.2	0.0115	0.0112	0.0185	0.0192	0.0053	0.0058					0.0119167	0.00243768	0.0181829	0.00565041
sHD D14	0.124	0.075	0.073	0.074	0.09	0.018	0.0124	0.0138	0.0188	0.028	0.0527	0.0124449	0.0808523	0.0245477
sHD + LTF.2 D14	0.0194	0.0627	0.1159	0.0284	0.0222	0.0458	0.0408				0.0478857	0.0126781	0.0789079	0.0168635
mLD D14	0.0111	0.0144	0.0246	0.0126	0.0042	0.0036					0.01175	0.00314492	0.0198343	0.00366573
mLD + LTF.2 D14	0.008	0.0232	0.007	0.0222	0.0158	0.0059					0.0136833	0.00318919	0.0218814	0.00548525
									95% CI
Fig 6A	CD3- T IFN-γ						Mean	SEM	Upper limit	Lower limit
LTF.2	1	1.91	2.28	2.41	2.29	2.54	2.07167	0.230903	2.66522	1.47811
GK1.5	1.66	1.02	1.58	0.9	1.19	2.81	1.52667	0.284625	2.25832	0.795016
sHD + LTF.2 D14	1.6	1.61	0.78	1.18	0.89	1.06	1.18667	0.143705	1.55607	0.817261
sHD + GK1.5 D14	1.65	1.01	4.57	3.51	7.24	3	3.49667	0.912965	5.84352	1.14982
									95% CI
Fig 6B	CD3- Granzyme A						Mean	SEM	Upper limit	Lower limit
LTF.2	0.28	0.13	4.33	1.88	0.52	0.32	1.24333	0.670227	2.96621	-0.47954
GK1.5	0.32	0.3	1.87	1.06	25.2	9.53	6.38	4.02677	16.7312	-3.97115
sHD + LTF.2 D14	0.41	0.2	0.22	0.65	0.4	0.39	0.378333	0.0664036	0.549029	0.207637
sHD + GK1.5 D14	5.11	2.1	1.03	1.42	6.17	0.92	2.79167	0.92654	5.17341	0.40992
									95% CI
Fig 6C	CD8T IL-17A						Mean	SEM	Upper limit	Lower limit
LTF.2	0.081	0.063	0.4	0.51	0.32	0.35	0.287333	0.0730679	0.47516	0.0995064
GK1.5	0.072	0.12	0.16	0.16	0.23	0.099	0.140167	0.022807	0.198794	0.0815393
sHD + LTF.2 D14	0.51	0.52	0.52	0.9	0.5	0.47	0.57	0.0664329	0.740771	0.399229
sHD + GK1.5 D14	0.43	0.33	0.36	0.43	0.2	0.37	0.353333	0.0347051	0.442546	0.264121
									95% CI
Fig 6D	CD8T Granzyme A						Mean	SEM	Upper limit	Lower limit
LTF.2	0.024	0.022	0.021	0.035	0.029	0.041	0.0286667	0.00325235	0.0370271	0.0203062
GK1.5	0.031	0.034	0.052	0.038	0.034	0.066	0.0425	0.00559613	0.0568853	0.0281147
sHD + LTF.2 D14	0.029	0.017	0.012	0.05	0.031	0.022	0.0268333	0.00547367	0.0409039	0.0127628
sHD + GK1.5 D14	0.16	0.063	0.046	0.1	0.067	0.05	0.081	0.0176144	0.126279	0.0357208
									95% CI
Fig 7A	CD3- IL-17A						Mean	SEM	Upper limit	Lower limit
LTF.2	3.23	2.78	2.6	3.74	2.54	2.2	2.84833	0.225276	3.42742	2.26924
GK1.5	4.88	3.48	4.02	3.76	4.97	2.35	3.91	0.396552	4.92937	2.89063
mLD + LTF.2 D14	1.34	0.69	1.31	1.69	2.05	2.34	1.57	0.240319	2.18776	0.95224
mLD + GK1.5 D14	5.99	6.15	5.47	8.5	3.29	4.52	5.65333	0.715703	7.49311	3.81356
									95% CI
Fig 7B	CD3- LAP						Mean	SEM	Upper limit	Lower limit
LTF.2	8.02	8.22	12.7	12.8	9.27	8.38	9.89833	0.918587	12.2596	7.53703
GK1.5	9.33	4.93	10.7	9.37	14.8	8.9	9.67167	1.29928	13.0116	6.33176
mLD + LTF.2 D14	2.63	1.88	2.02	1.98	4.27	4.29	2.845	0.466367	12.0452	6.60142
mLD + GK1.5 D14	13.3	10.5	8.29	10.4	6.13	7.32	9.32333	1.05887	4.04383	1.64617
									95% CI
Fig 7C	CD3- Granzyme A						Mean	SEM	Upper limit	Lower limit
LTF.2	0.28	0.13	4.33	1.88	0.52	0.32	1.24333	0.670227	2.96621	-0.47954
GK1.5	0.32	0.3	1.87	1.06	25.2	9.94	6.44833	4.03803	16.8284	-3.93175
mLD + LTF.2 D14	43.2	83.5	44.4	56.5	0.3	0.81	38.1183	13.2725	72.2365	4.00021
mLD + GK1.5 D14	0.44	0.35	0.35	0.7	0.84	0.41	0.515	0.083855	0.730556	0.299444
									95% CI
Fig 7D	CD8T Granzyme A						Mean	SEM	Upper limit	Lower limit
LTF.2	0.024	0.022	0.021	0.035	0.029	0.041	0.0286667	0.00325235	0.0370271	0.0203062
GK1.5	0.031	0.034	0.052	0.038	0.034	0.066	0.0425	0.00559613	0.0568853	0.0281147
mLD + LTF.2 D14	0.5	0.32	0.61	0.69	0.1	0.075	0.3825	0.106205	0.65551	0.10949
mLD + GK1.5 D14	0.021	0.035	0.036	0.043	0.024	0.028	0.0311667	0.0033805	0.0398565	0.0224768
									95% CI
S7A Fig	CD8+ FoxP3						Mean	SEM	Upper limit	Lower limit
LTF.2	0.046	0.042	0.37	0.46	0.29	0.31	0.253	0.0703624	0.433872	0.0721277
GK1.5	0.044	0.092	0.12	0.11	0.16	0.067	0.0988333	0.0167141	0.141798	0.0558684
mLD + LTF.2 D14	0.31	0.21	0.33	0.4	0.51	0.52	0.38	0.0493964	0.506977	0.253023
mLD + GK1.5 D14	0.061	0.086	0.16	0.13	0.11	0.13	0.112833	0.0144093	0.149874	0.0757931
									95% CI
S7B Fig	CD8+ LAP						Mean	SEM	Upper limit	Lower limit
LTF.2	0.058	0.05	0.38	0.48	0.3	0.32	0.264667	0.0713614	0.448107	0.0812264
GK1.5	0.051	0.11	0.14	0.13	0.19	0.063	0.114	0.0210507	0.168113	0.0598874
mLD + LTF.2 D14	0.37	0.23	0.44	0.47	0.71	0.68	0.483333	0.0750851	0.676346	0.290321
mLD + GK1.5 D14	0.072	0.1	0.18	0.17	0.11	0.15	0.130333	0.017477	0.175259	0.0854074
									95% CI
S7C Fig	CD8+ IL-4						Mean	SEM	Upper limit	Lower limit
LTF.2	0.044	0.036	0.31	0.39	0.23	0.24	0.208333	0.0581708	0.357866	0.0588005
GK1.5	0.044	0.093	0.11	0.087	0.15	0.058	0.0903333	0.015446	0.130038	0.0506282
mLD + LTF.2 D14	0.19	0.1	0.2	0.22	0.47	0.46	0.273333	0.0629109	0.435051	0.111616
mLD + GK1.5 D14	0.052	0.075	0.12	0.11	0.092	0.12	0.0948333	0.0111547	0.123507	0.0661592
									95% CI
S7D Fig	CD8+ IL-10						Mean	SEM	Upper limit	Lower limit
LTF.2	0.05	0.033	0.38	0.47	0.28	0.29	0.2505	0.0718534	0.435205	0.0657949
GK1.5	0.061	0.1	0.15	0.15	0.21	0.078	0.124833	0.0226604	0.183084	0.0665829
mLD + LTF.2 D14	0.19	0.1	0.2	0.22	0.47	0.46	0.273333	0.0629109	0.435051	0.111616
mLD + GK1.5 D14	0.06	0.056	0.14	0.18	0.1	0.14	0.112667	0.0201439	0.164448	0.0608851
